# Evidence of a novel sublineage of *Streptococcus agalactiae* in elephants from zoo populations in Germany

**DOI:** 10.1101/2025.03.17.642359

**Authors:** Linda Fenske, Elita Jauneikaite, Maria Getino, Yu Wan, Alexander Goesmann, Tobias Eisenberg

## Abstract

*Streptococcus agalactiae* research primarily centers on investigating human and bovine infections, although this pathogen also can be carried and cause infections in a wider range of animal species. Moreover, infections with *S. agalactiae* are posing significant health implications and, also, recent studies are highlighting a potential zoonotic risk. Despite the comparatively frequent isolation of *S. agalactiae* from elephants, only a few reports document infections in wild and zoo populations. We performed a comparative genomic analysis of 24 elephant isolates from three different zoos in Germany, to achieve a comprehensive characterization. Elephant isolates showed pronounced phylogenetic divergence from isolates of other host species, while also forming clusters based on their zoo of origin and their genotypes (MLST profiles). Capsular serotypes could not be identified for the majority of the isolates (n=20/24). Several genes, associated exclusively with the elephant host may underlie the pathogen’s capacity to improve its survival and virulence across varied ecological niches. This study not only deepens our understanding of *S. agalactiae* across diverse species and environments but also represents the first whole-genome sequencing characterization of *S. agalactiae* isolates from elephants, helping to expand our knowledge about infections in exotic animals.
