## Supplementary Table 1 for "Evidence of a novel sublineage of *Streptococcus agalactiae* in elephants from zoo populations in Germany"

Supplementary Table 1: Metadata of 61 GBS genomes used in this study
Isolate name	ENA ID	Host species	Isolation source	Isolation region	Isolation year
161002207-5	ERR6717703	Asian elephant	mouth	Germany	2016
161002207-6	ERR6717706	Asian elephant	vagina	Germany	2016
161002208-5	ERR6717709	Asian elephant	swab	Germany	2016
10-7-D-02041	ERR6717715	African elephant	nail (fistula)	Germany	2010
141000096/2	ERR6717729	African elephant	abscess (eye)	Germany	2014
141014875	ERR6717739	African elephant	various	Germany	2014
151001913-2	ERR6717744	African elephant	temporal gland	Germany	2015
151002450-1	ERR6717748	African elephant	abscess (skin)	Germany	2015
151002450-2	ERR6717750	African elephant	temporal gland	Germany	2015
151003337-1	ERR6717777	African elephant	ear swab	Germany	2015
151003337-2	ERR6717781	African elephant	ear swab	Germany	2015
151003441-1	ERR6717782	African elephant	ear swab	Germany	2015
151003441-2	ERR6717786	African elephant	ear swab	Germany	2015
151003441-3	ERR6717790	African elephant	ear swab	Germany	2015
151004802	ERR6717792	Asian elephant	ear swab	Germany	2015
151005628-1	ERR6717796	Asian elephant	ear swab	Germany	2015
151005628-2	ERR6717798	Asian elephant	abscess	Germany	2015
151006965-1	ERR6717802	Asian elephant	swab	Germany	2015
151006965-2	ERR6717804	Asian elephant	swab	Germany	2015
151006967	ERR6717808	Asian elephant	swab	Germany	2015
151008126	ERR6717814	African elephant	swab	Germany	2015
151010127	ERR6717823	Asian elephant	swab	Germany	2015
151010216	ERR6717825	African elephant	swab	Germany	2015
IHIT53690	-	African elephant	placenta	Germany	2023
09mas018883	SAMEA2272272	Bovine	milk	Sweden	2013
9857	SAMEA3888064	Bovine	milk	France	1996
10058	SAMEA3888065	Bovine	milk	France	1997
SA2	SAMEA3888067	Bovine	milk	Portugal	2011
SA35	SAMEA3888086	Bovine	milk	Portugal	2012
SA91	SAMEA3888131	Bovine	milk	Portugal	2013
SA296	SAMEA3888204	Bovine	milk	Portugal	2014
VSA3	SAMEA3888210	Bovine	milk	Portugal	2002
VSA16	SAMEA3888212	Bovine	milk	Portugal	2003
VSA121	SAMEA3888272	Bovine	milk	Portugal	2011
mad3	SAMEA3888275	Bovine	milk	Spain	2006
FSLS3-105	SAMN00993313	Bovine	milk	USA	2000
CCUG34230	SAMN02436210	Bovine	-	Germany	1995
FSLS3-027	SAMN02436304	Bovine	milk	USA	2000
DK-B-USS-032	SAMN03434993	Bovine	milk	Denmark	1994
DK-B-USS-196	SAMN03434999	Bovine	milk	USA	1999
JF4680	SAMN10055690	Bovine	-	Switzerland	2009
ILRI005	SAMEA2272371	Camel	pus	Africa	2004
ILRI027	SAMN10055691	Camel	milk	Africa	2004
ILRI032	SAMN10055692	Camel	wound	Africa	2004
ILRI021	SAMN10055693	Camel	pus	Africa	2001
ILRI068	SAMN10055696	Camel	pus	Africa	1999
ILRI025	SAMN06707234	Camel	milk	Africa	-
ILRI030	SAMN06707235	Camel	milk	Africa	-
ILRI037	SAMN06707236	Camel	oral	Africa	2004
ILRI054	SAMN06707237	Camel	wound	Africa	2001
ILRI067	SAMN06707238	Camel	wound	Africa	2003
ILRI120	SAMN06707239	Camel	nasal	Africa	2002
ILRI127	SAMN06707240	Camel	pus	Africa	2002
ILRI022	SAMN10055694	Camel	milk	Africa	2004
ILRI064	SAMN10055695	Camel	milk	Africa	2001
ILRI125	SAMN10055697	Camel	milk	Africa	1999
ILRI128	SAMN10055698	Camel	pus	Africa	2002
MRIZ1-206	SAMN02436211	Dog	-	-	-
MRIZ1-204	SAMN02436212	Dog	-	-	-
MRIZ1-205	SAMN02436306	Dog	-	-	-
GBS ST-1	SAMN04111187	Dog	oral	USA	2015
MRIZ1-198	SAMN00993779	Dolphin	-	-	-
UBN-6-2K	SAMD00042787	Fish	-	Thailand	2012
KKN-3-1L	SAMD00042788	Fish	-	Thailand	2012
LADL-90-503	SAMEA2272027	Fish	-	USA	1990
LADL_05-108a	SAMEA2272359	Fish	-	Honduras	2005
STIR-CD-23	SAMN00993454	Fish	-	-	-
STIR-CD-26	SAMN00993656	Fish	-	-	-
STIR-CD-27	SAMN00993658	Fish	-	-	-
STIR-CD-25	SAMN00993660	Fish	-	-	-
STIR-CD-22	SAMN00993718	Fish	-	-	-
STIR-CD-14	SAMN00993722	Fish	-	-	-
STIR-CD-28	SAMN00993773	Fish	-	-	-
STIR-CD-24	SAMN00993775	Fish	-	-	-
STIR-CD-01	SAMN02436257	Fish	-	-	-
ZQ0910	SAMN02469855	Fish	-	mainland China	2012
SA20-06	SAMN02603506	Fish	Kidney	Brazil	2006
ENC06	SAMN02727658	Fish	Water	Thailand	2011
FPrA02	SAMN02727743	Fish	Kidney	Thailand	2009
FNA07	SAMN02727744	Fish	Kidney	Thailand	2008
GX064	SAMN02991566	Fish	Brain	mainland China	2011
HN016	SAMN02992126	Fish	Brain	mainland China	2011
YM001	SAMN02996604	Fish	Brain	mainland China	2011
HZAUSC001	SAMN03955805	Fish	intestinal tract	mainland China	2014
WC1535	SAMN05370985	Fish	-	mainland China	2015
SS1219	SAMEA2272287	Frog	-	Taiwan	-
FWL1402	SAMN05187216	Frog	-	mainland China	2014
DE-NI-007	SAMEA1031420	Human	-	Germany	2008
DE-NI-032	SAMEA1031434	Human	-	Germany	2009
DE-NI-006	SAMEA1031437	Human	-	Germany	2008
DE-NI-0013	SAMEA1031443	Human	-	Germany	2009
DE-NI-033	SAMEA1031453	Human	-	Germany	2010
DE-NI-036	SAMEA1031463	Human	-	Germany	2010
DE-NI-012	SAMEA1031464	Human	-	Germany	2009
DE-NI-010	SAMEA1031465	Human	-	Germany	2008
DE-NI-037	SAMEA1031476	Human	-	Germany	2010
DE-NI-0017	SAMEA1031484	Human	-	Germany	2009
DE-NI-001	SAMEA1031488	Human	-	Germany	2007
DE-NI-040	SAMEA1031493	Human	-	Germany	2010
DE-NI-014	SAMEA1031494	Human	-	Germany	2009
DE-NI-041	SAMEA1031499	Human	-	Germany	2008
DE-NI-003	SAMEA1031501	Human	-	Germany	2008
DE-NI-004	SAMEA1031513	Human	-	Germany	2008
DE-NI-042	SAMEA1031519	Human	-	Germany	2010
DE-NI-022	SAMEA1031520	Human	-	Germany	2009
DE-NI-0019	SAMEA1031530	Human	-	Germany	2009
DE-NI-024	SAMN03435020	Human	Blood	Germany	2009
DE-NI-035	SAMN03435021	Human	Blood	Germany	2009
DE-PW-196	SAMN04481620	Human	Vaginal	Germany	2009
DE-PW-436	SAMN03435024	Human	Vaginal	Germany	2010
195-16-B-RAT	SAMN05762126	Rat	Nares	USA	2015
196-16-B-RAT	SAMN05762127	Rat	Blood	USA	2015
197-16-B-RAT	SAMN05762129	Rat	Cardiac lesion	USA	2015
198-16-B-RAT	SAMN05762133	Rat	Nares	USA	2015
0199-16-B-RAT	SAMN05762134	Rat	Nares	USA	2015
200-16-B-RAT	SAMN05762135	Rat	Cardiac lesion	USA	2015
0201-16-B-RAT	SAMN05762136	Rat	Fetus	USA	2015
MRIZ1-199	SAMN00993455	Seal	-	-	-
MRIZ1-202	SAMN02436191	Seal	-	-	-
MRIZ1-200	SAMN02436213	Seal	-	-	-
MRIZ1-201	SAMN02436251	Seal	-	-	-
