## Supplementary Table 2 for "Evidence of a novel sublineage of *Streptococcus agalactiae* in elephants from zoo populations in Germany"

Supplementary Table 3: Amino acid substitutions in PBPs found in the elephant isolates.
ID	pbp1a	pbp1b	pbp2a	pbp2b	pbp2x
161002207-5	V742A	A95D	S394G	V80A	-
161002207-6	V742A	A95D	S394G	V80A	-
161002208-5	V742A	A95D	S394G	V80A	-
10-7-D-02041	V742A	V64I; A95D	E18K	V80A	D572N
141000096/2	V742A	V64I; A95D	E18K	V80A	D572N
141014875	V742A	V64I; A95D	E18K	V80A	D572N
151001913-2	V742A	V64I; A95D	E18K	V80A	D572N
151002450-1	V742A	V64I; A95D	E18K	V80A	D572N
151002450-2	V742A	V64I; A95D	E18K	V80A	D572N
151003337-1	V742A	V64I; A95D	E18K	V80A	D572N
151003337-2	V742A	V64I; A95D	E18K	V80A	D572N
151003441-1	V742A	V64I; A95D	E18K	V80A	D572N
151003441-2	V742A	V64I; A95D	E18K	V80A	D572N
151003441-3	V742A	V64I; A95D	E18K	V80A	D572N
151004802	V742A	A95D	S394G	V80A	-
151005628-1	V742A	A95D	S394G	V80A	-
151005628-2	V742A	A95D	S394G	V80A	-
151006965-1	V742A	A95D	S394G	V80A	-
151006965-2	V742A	A95D	S394G	V80A	-
151006967	V742A	A95D	S394G	V80A	-
151008126	V742A	V64I; A95D	E18K	V80A	D572N
151010127	V742A	A95D	S394G	V80A	-
151010216	V742A	V64I; A95D	E18K	V80A	D572N
IHIT53690	V742A	A95D	-	V80A	-
