## Supplementary Table 3 for "Evidence of a novel sublineage of *Streptococcus agalactiae* in elephants from zoo populations in Germany"

Supplementary Table 4: Clusters of Streptococcus agalactiae isolates from different host species identified with SKA.
ID	Cluster
0199-16-B-RAT_rat	1
0201-16-B-RAT_rat	2
09mas018883	3
10058_bovine	4
10-7-D-02041	5
141000096_2	5
141014875	5
151001913-2	5
151002450-1	5
151002450-2	5
151003337-1	5
151003337-2	5
151003441-1	5
151003441-2	5
151003441-3	5
151004802	6
151005628-1	7
151005628-2	8
151006965-1	8
151006965-2	9
151006967	8
151008126	5
151010127	9
151010216	5
161002207-5	8
161002207-6	9
161002208-5	9
195-16-B-RA_rat	10
196-16-B-RAT_rat	11
197-16-B-RAT_rat	11
198-16-B-RAT_rat	12
200-16-B-RAT_rat	2
9857_bovine	13
CCUG34230_bovine	14
DE-NI-0013_human	15
DE-NI-0017_human	16
DE-NI-0019_human	17
DE-NI-001_human	18
DE-NI-003_human	19
DE-NI-004_human	20
DE-NI-006_human	21
DE-NI-007_human	22
DE-NI-010_human	23
DE-NI-012_human	24
DE-NI-014_human	25
DE-NI-022_human	26
DE-NI-024_human	27
DE-NI-032_human	28
DE-NI-033_human	29
DE-NI-035_human	30
DE-NI-036_human	31
DE-NI-037_human	32
DE-NI-040_human	33
DE-NI-041_human	34
DE-NI-042_human	35
DE-PW-196_human	36
DE-PW-436_human	37
DK-B-USS-032_bovine	38
DK-B-USS-196_bovine	39
ENC06_fish	40
FNA07_fish	41
FPrA02_fish	42
FSLS3-027_bovine	43
FSLS3-105_bovine	44
FWL1402_frog	45
GBS-ST-1_dog	46
GD201008-001_fish	47
GX064_fish	47
HN016_fish	47
HZAUSC001_fish	47
IHIT53690	48
ILRI005_camel	49
ILRI021_camel	50
ILRI022_camel	51
ILRI027_camel	52
ILRI032_camel	53
ILRI064_camel	54
ILRI068_camel	55
ILRI125_camel	56
ILRI128_camel	57
JF4680_bovine	58
KKN-3-1L_fish	59
LADL_05-108a_fish	60
LADL-90-503_fish	61
mad3_bovine	62
MRI-Z1-198_dolphin	63
MRI-Z1-199_seal	64
MRI-Z1-200_seal	65
MRI-Z1-201_seal	66
MRI-Z1-202_seal	67
MRI-Z1-204_dog	68
MRI-Z1-205_dog	69
MRI-Z1-206_dog	70
SA296_bovine	71
SA2_bovine	72
SA35_bovine	73
SA91_bovine	74
SS1219_frog	75
ST_610_camel	51
ST_612_camel	76
ST_613_camel	77
ST_614_camel	78
ST_615_camel	79
ST_617_camel	80
ST_618_camel	81
STIR-CD-01_fish	82
STIR-CD-14_fish	83
STIR-CD-22_fish	84
STIR-CD-23_fish	85
STIR-CD-24_fish	86
STIR-CD-25_fish	87
STIR-CD-26_fish	88
STIR-CD-27_fish	89
STIR-CD-28_fish	88
UBN-6-2K_fish	90
VSA121_bovine	91
VSA16_bovine	92
VSA3_bovine	93
WC1535_fish	94
YM001_fish	95
ZQ0910_fish	96
